# Accurate and sensitive detection of microbial eukaryotes from whole metagenome shotgun sequencing

**DOI:** 10.1101/2020.07.22.216580

**Authors:** Abigail L. Lind, Katherine S. Pollard

## Abstract

**Background:** Microbial eukaryotes are found alongside bacteria and archaea in natural microbial systems, including host-associated microbiomes. While microbial eukaryotes are critical to these communities, they are challenging to study with shotgun sequencing techniques and are therefore often excluded.

**Results:** Here we present EukDetect, a bioinformatics method to identify eukaryotes in shotgun metagenomic sequencing data. Our approach uses a database of 521,824 universal marker genes from 241 conserved gene families, which we curated from 3,713 fungal, protist, non-vertebrate metazoan, and non-streptophyte archaeplastid genomes and transcriptomes. EukDetect has a broad taxonomic coverage of microbial eukaryotes, performs well on low-abundance and closely related species, and is resilient against bacterial contamination in eukaryotic genomes. Using EukDetect, we describe the spatial distribution of eukaryotes along the human gastrointestinal tract, showing that fungi and protists are present in the lumen and mucosa throughout the large intestine. We discover that there is a succession of eukaryotes that colonize the human gut during the first years of life, mirroring patterns of developmental succession observed in gut bacteria. By comparing DNA and RNA sequencing of paired samples from human stool, we find that many eukaryotes continue active transcription after passage through the gut, though some do not, suggesting they are dormant or nonviable. We analyze metagenomic data from the Baltic Sea and find that eukaryotes differ across locations and salinity gradients. Finally, we observe eukaryotes in *Arabidopsis* leaf samples, many of which are not identifiable from public protein databases.

**Conclusions:** EukDetect provides an automated and reliable way to characterize eukaryotes in shotgun sequencing datasets from diverse microbiomes. We demonstrate that it enables discoveries that would be missed or clouded by false positives with standard shotgun sequence analysis. EukDetect will greatly advance our understanding of how microbial eukaryotes contribute to microbiomes.
