## Supplementary material for "Accurate and sensitive detection of microbial eukaryotes from whole metagenome shotgun sequencing": Table S1

Busco genes never predicted from 971 CGR bacterial genomes
1085752at2759
944899at2759
1339553at2759
817008at2759
1041560at2759
1314980at2759
375960at2759
734666at2759
1588798at2759
257318at2759
1379600at2759
1398309at2759
261328at2759
271586at2759
1030907at2759
1348942at2759
1258856at2759
491869at2759
426305at2759
1087488at2759
1552706at2759
759498at2759
598949at2759
736068at2759
946128at2759
1450538at2759
1434266at2759
774318at2759
1617752at2759
453044at2759
761109at2759
1426075at2759
551907at2759
1322299at2759
325552at2759
1200489at2759
1019762at2759
720340at2759
981902at2759
1014314at2759
1010730at2759
293315at2759
87842at2759
1441854at2759
931188at2759
1440961at2759
671846at2759
939345at2759
324863at2759
1380409at2759
975158at2759
708105at2759
331411at2759
450058at2759
919955at2759
858842at2759
355408at2759
1432328at2759
1423847at2759
341721at2759
976469at2759
1620056at2759
176625at2759
160593at2759
692986at2759
1197019at2759
1018517at2759
1558822at2759
975557at2759
513979at2759
549762at2759
866359at2759
814241at2759
679187at2759
891751at2759
674160at2759
1079827at2759
1382842at2759
179362at2759
1526152at2759
918816at2759
418107at2759
270107at2759
1257440at2759
855834at2759
604979at2759
625387at2759
1545004at2759
734341at2759
1161199at2759
1405073at2759
396755at2759
1173229at2759
1194797at2759
1575179at2759
1228942at2759
306227at2759
1455730at2759
956854at2759
1193442at2759
1395649at2759
722805at2759
1001705at2759
1182451at2759
1404162at2759
1513531at2759
1106766at2759
570797at2759
1346432at2759
582756at2759
245208at2759
543764at2759
1563319at2759
836599at2759
1248958at2759
1442062at2759
1108845at2759
674169at2759
901894at2759
1223488at2759
1266231at2759
1053181at2759
1370285at2759
1312453at2759
1428265at2759
1309031at2759
768809at2759
39650at2759
1576404at2759
996662at2759
1222562at2759
1407446at2759
1287401at2759
1247641at2759
1645187at2759
974865at2759
1421503at2759
1525971at2759
1355894at2759
1111142at2759
1377237at2759
1323575at2759
261419at2759
1626636at2759
1428854at2759
779909at2759
1291729at2759
1194691at2759
1051021at2759
1287094at2759
464990at2759
290630at2759
1038775at2759
1490022at2759
1346165at2759
1304061at2759
1488436at2759
1338131at2759
621827at2759
1358374at2759
1479417at2759
1623701at2759
1269244at2759
1264469at2759
1236198at2759
1284731at2759
1220881at2759
1249159at2759
1567796at2759
1157302at2759
1275837at2759
1488235at2759
1269649at2759
1454155at2759
905026at2759
869548at2759
1003258at2759
156083at2759
1096688at2759
330169at2759
751335at2759
1032689at2759
679771at2759
937686at2759
383503at2759
388820at2759
1112002at2759
1049599at2759
1593937at2759
166920at2759
1076134at2759
834694at2759
887370at2759
923657at2759
777920at2759
917326at2759
1217666at2759
1364586at2759
1504863at2759
97116at2759
671536at2759
1430056at2759
937275at2759
1538526at2759
924753at2759
1459797at2759
1094121at2759
1370304at2759
1251252at2759
1474000at2759
865202at2759
1530008at2759
457861at2759
1633672at2759
