## Supplementary material for "Accurate and sensitive detection of microbial eukaryotes from whole metagenome shotgun sequencing": Table S3

Busco
1106766at2759
156083at2759
1488436at2759
834694at2759
245208at2759
1157302at2759
179362at2759
917326at2759
1217666at2759
944899at2759
1538526at2759
836599at2759
1441854at2759
426305at2759
1182451at2759
777920at2759
1096688at2759
418107at2759
1423847at2759
817008at2759
1588798at2759
453044at2759
604979at2759
1287401at2759
1355894at2759
751335at2759
1222562at2759
759498at2759
1488235at2759
1338131at2759
1079827at2759
1567796at2759
1314980at2759
1010730at2759
290630at2759
1346432at2759
1018517at2759
97116at2759
1248958at2759
1266231at2759
975557at2759
166920at2759
1287094at2759
551907at2759
1459797at2759
1032689at2759
768809at2759
257318at2759
734666at2759
543764at2759
