## Supplementary material for "Accurate and sensitive detection of microbial eukaryotes from whole metagenome shotgun sequencing": Table S4

ENA sample identifier	Name	Taxonomy ID	Observed_markers	Read_counts	Percent_observed_markers	Total_marker_coverage	Percent_identity
ERR2749124	Blastocystis sp. subtype 2	944160	3	4	14.29%	2.93%	100.00%
ERR2749140	Entamoeba dispar SAW760	370354	3	4	5.00%	4.45%	100.00%
ERR2749142	Saccharomyces cerevisiae S288C	559292	7	10	3.85%	3.22%	99.16%
ERR2749152	Saccharomyces cerevisiae S288C	559292	7	13	3.85%	3.70%	99.69%
ERR2749156	Blastocystis sp. ATCC 50177/Nand II	478820	3	6	15.00%	4.61%	98.77%
ERR2749156	Entamoeba dispar SAW760	370354	7	11	11.67%	8.54%	99.87%
ERR2749160	Blastocystis sp. ATCC 50177/Nand II	478820	3	5	15.00%	6.04%	98.50%
ERR2749167	Blastocystis sp. ATCC 50177/Nand II	478820	5	8	25.00%	7.32%	99.31%
ERR2749169	Entamoeba histolytica HM-1:IMSS	294381	2	4	3.45%	7.81%	97.18%
ERR2749172	Entamoeba dispar SAW760	370354	3	4	5.00%	7.01%	100.00%
ERR2749174	Blastocystis sp. subtype 2	944160	12	24	57.14%	7.91%	99.39%
ERR2749175	Blastocystis sp. subtype 2	944160	17	59	80.95%	13.24%	98.61%
ERR2749175	Entamoeba dispar SAW760	370354	3	4	5.00%	5.68%	100.00%
ERR2749176	Blastocystis sp. subtype 2	944160	12	33	57.14%	9.18%	99.41%
ERR2749176	Entamoeba dispar SAW760	370354	5	9	8.33%	7.02%	99.84%
ERR2749177	Blastocystis sp. subtype 2	944160	12	29	57.14%	9.91%	98.69%
ERR2749178	Blastocystis sp. subtype 2	944160	7	20	33.33%	10.18%	98.84%
ERR2749179	Blastocystis sp. subtype 2	944160	13	17	61.90%	5.41%	99.42%
ERR2749179	Entamoeba dispar SAW760	370354	13	21	21.67%	8.24%	99.94%
ERR2749183	Blastocystis sp. subtype 2	944160	5	7	23.81%	5.67%	98.32%
ERR2749183	Entamoeba dispar SAW760	370354	6	7	10.00%	8.01%	99.80%
ERR2749189	Blastocystis sp. subtype 3	944168	13	51	61.90%	12.25%	99.12%
ERR2749190	Blastocystis sp. subtype 2	944160	8	15	38.10%	7.24%	99.24%
ERR2749191	Saccharomyces cerevisiae S288C	559292	3	5	1.65%	2.94%	100.00%
ERR2749193	Blastocystis sp. subtype 3	944168	4	7	19.05%	4.90%	99.79%
ERR2749193	Entamoeba dispar SAW760	370354	4	6	6.67%	11.18%	99.77%
ERR2749195	Blastocystis sp. subtype 2	944160	4	7	19.05%	9.61%	99.42%
ERR2749213	Saccharomyces cerevisiae S288C	559292	4	7	2.20%	6.83%	99.59%
ERR2749215	Saccharomyces cerevisiae S288C	559292	10	18	5.49%	7.22%	99.18%
ERR2749218	Saccharomyces cerevisiae S288C	559292	3	6	1.65%	4.51%	99.77%
ERR2749222	Saccharomyces cerevisiae S288C	559292	8	14	4.40%	3.78%	99.90%
ERR2749286	Penicillium roqueforti FM164	1365484	3	5	1.51%	3.03%	100.00%
ERR2749305	Pichia membranifaciens NRRL Y-2026	763406	8	14	4.82%	3.49%	99.80%
ERR2749305	Debaryomyces hansenii CBS767	284592	3	6	1.64%	5.39%	99.77%
ERR2749320	Torulaspora delbrueckii	4950	42	78	24.00%	4.63%	99.17%
ERR2749320	Wickerhamomyces anomalus NRRL Y-366-8	683960	12	20	6.86%	3.86%	98.72%
ERR2749320	Saccharomyces cerevisiae S288C	559292	6	8	3.30%	6.19%	99.49%
ERR2749320	Yarrowia lipolytica CLIB122	284591	4	6	2.14%	3.05%	99.77%
ERR2749334	Agaricus bisporus var. bisporus H97	936046	2	4	1.09%	4.15%	99.67%
ERR2749342	Blastocystis sp. subtype 3	944168	14	23	66.67%	5.71%	99.17%
ERR2749343	Blastocystis sp. subtype 3	944168	4	5	19.05%	4.55%	98.88%
ERR2749349	Cyberlindnera jadinii NRRL Y-1542	983966	9	20	5.23%	4.31%	99.07%
ERR2749353	Cyberlindnera jadinii NRRL Y-1542	983966	4	6	2.33%	3.33%	98.89%
ERR2749365	Saccharomyces cerevisiae S288C	559292	4	6	2.20%	5.24%	99.77%
ERR2749440	Blastocystis sp. ATCC 50177/Nand II	478820	16	65	80.00%	13.99%	98.89%
ERR2749441	Blastocystis sp. ATCC 50177/Nand II	478820	17	95	85.00%	19.19%	98.78%
ERR2749442	Blastocystis sp. ATCC 50177/Nand II	478820	12	47	60.00%	11.83%	98.88%
ERR2749443	Blastocystis sp. ATCC 50177/Nand II	478820	19	126	95.00%	21.90%	98.91%
ERR2749444	Blastocystis sp. ATCC 50177/Nand II	478820	18	143	90.00%	26.33%	98.90%
ERR2749445	Blastocystis sp. ATCC 50177/Nand II	478820	18	118	90.00%	21.54%	98.95%
ERR2749446	Blastocystis sp. ATCC 50177/Nand II	478820	19	205	95.00%	31.33%	98.68%
ERR2749448	Blastocystis sp. ATCC 50177/Nand II	478820	20	140	100.00%	22.28%	98.88%
ERR2749449	Blastocystis sp. ATCC 50177/Nand II	478820	15	53	75.00%	11.64%	99.01%
ERR2749450	Blastocystis sp. ATCC 50177/Nand II	478820	18	110	90.00%	20.59%	98.96%
ERR2749451	Blastocystis sp. ATCC 50177/Nand II	478820	4	5	20.00%	6.64%	98.40%
ERR2749452	Blastocystis sp. ATCC 50177/Nand II	478820	16	105	80.00%	20.89%	98.87%
ERR2749453	Blastocystis sp. ATCC 50177/Nand II	478820	8	14	40.00%	4.93%	98.82%
ERR2749455	Blastocystis sp. ATCC 50177/Nand II	478820	9	21	45.00%	7.41%	98.83%
ERR2749460	Blastocystis sp. ATCC 50177/Nand II	478820	9	15	45.00%	5.13%	98.67%
ERR2749461	Blastocystis sp. ATCC 50177/Nand II	478820	3	4	15.00%	2.64%	99.34%
ERR2749463	Blastocystis sp. ATCC 50177/Nand II	478820	17	169	85.00%	30.17%	98.91%
ERR2749464	Blastocystis sp. ATCC 50177/Nand II	478820	18	142	90.00%	26.17%	98.84%
ERR2749465	Blastocystis sp. ATCC 50177/Nand II	478820	8	11	40.00%	5.24%	98.53%
ERR2749466	Blastocystis sp. ATCC 50177/Nand II	478820	18	133	90.00%	23.11%	98.77%
ERR2749467	Blastocystis sp. ATCC 50177/Nand II	478820	17	124	85.00%	22.94%	98.96%
ERR2749468	Blastocystis sp. ATCC 50177/Nand II	478820	13	56	65.00%	13.76%	98.63%
ERR2749503	Blastocystis sp. subtype 3	944168	19	81	90.48%	13.80%	99.28%
ERR2749503	Saccharomyces cerevisiae S288C	559292	3	4	1.65%	4.21%	99.34%
ERR2749504	Saccharomyces cerevisiae S288C	559292	3	4	1.65%	3.65%	100.00%
ERR2749523	Blastocystis sp. subtype 3	944168	21	271	100.00%	34.62%	99.22%
ERR2749525	Blastocystis sp. subtype 3	944168	18	239	85.71%	34.55%	99.22%
ERR2749618	Saccharomyces cerevisiae S288C	559292	2	4	1.10%	8.00%	100.00%
ERR2749623	Blastocystis sp. ATCC 50177/Nand II	478820	3	6	15.00%	6.32%	99.56%
ERR2749628	Saccharomyces cerevisiae S288C	559292	3	6	1.65%	4.52%	99.56%
ERR2749630	Saccharomyces cerevisiae S288C	559292	2	4	1.10%	3.22%	100.00%
ERR2749631	Blastocystis sp. ATCC 50177/Nand II	478820	6	15	30.00%	6.00%	99.28%
ERR2749632	Blastocystis sp. ATCC 50177/Nand II	478820	7	13	35.00%	5.43%	99.48%
ERR2749633	Blastocystis sp. ATCC 50177/Nand II	478820	8	17	40.00%	6.57%	99.08%
ERR2749644	Blastocystis sp. ATCC 50177/Nand II	478820	2	4	10.00%	3.84%	99.67%
ERR2749674	Saccharomyces cerevisiae S288C	559292	2	4	1.10%	3.60%	99.01%
ERR2749679	Cyberlindnera jadinii NRRL Y-1542	983966	2	4	1.16%	4.66%	99.59%
ERR2749681	Kazachstania servazzii	27293	9	14	5.49%	4.84%	99.71%
ERR2749686	Candida tropicalis MYA-3404	294747	3	4	1.75%	2.79%	99.61%
ERR2749687	Candida tropicalis MYA-3404	294747	3	5	1.75%	2.38%	98.11%
ERR2749692	Candida tropicalis MYA-3404	294747	2	4	1.17%	12.30%	100.00%
ERR2749693	Candida tropicalis MYA-3404	294747	4	4	2.34%	2.98%	99.01%
ERR2749694	Candida tropicalis MYA-3404	294747	5	10	2.92%	3.15%	99.87%
ERR2749695	Saccharomyces cerevisiae S288C	559292	5	7	2.75%	2.50%	99.81%
ERR2749739	Blastocystis sp. subtype 3	944168	17	108	80.95%	17.27%	99.50%
ERR2749740	Blastocystis sp. subtype 3	944168	21	251	100.00%	33.71%	99.29%
ERR2749741	Blastocystis sp. subtype 3	944168	21	300	100.00%	38.44%	99.24%
ERR2749742	Blastocystis sp. subtype 3	944168	19	113	90.48%	19.09%	99.35%
ERR2749743	Blastocystis sp. subtype 3	944168	20	350	95.24%	45.88%	99.34%
ERR2749744	Blastocystis sp. subtype 3	944168	18	142	85.71%	22.57%	99.42%
ERR2749745	Blastocystis sp. subtype 3	944168	17	104	80.95%	18.50%	99.33%
ERR2749746	Blastocystis sp. subtype 3	944168	21	349	100.00%	44.10%	99.37%
ERR2749747	Blastocystis sp. subtype 3	944168	15	63	71.43%	14.39%	99.52%
ERR2749748	Blastocystis sp. subtype 3	944168	20	144	95.24%	23.29%	99.38%
ERR2749757	Blastocystis sp. subtype 3	944168	21	244	100.00%	34.55%	99.46%
ERR2749769	Blastocystis sp. subtype 3	944168	21	471	100.00%	52.51%	99.31%
ERR2749770	Blastocystis sp. subtype 3	944168	18	124	85.71%	21.32%	99.37%
ERR2749772	Blastocystis sp. subtype 3	944168	19	147	90.48%	23.18%	99.48%
ERR2749773	Blastocystis sp. subtype 3	944168	21	196	100.00%	28.86%	99.37%
ERR2749773	Malassezia restricta	76775	3	6	2.00%	4.36%	99.78%
ERR2749774	Blastocystis sp. subtype 3	944168	19	191	90.48%	28.78%	99.40%
ERR2749775	Blastocystis sp. subtype 3	944168	21	270	100.00%	37.66%	99.41%
ERR2749776	Blastocystis sp. subtype 3	944168	19	147	90.48%	24.21%	99.40%
ERR2749777	Blastocystis sp. subtype 3	944168	19	83	90.48%	15.05%	99.59%
ERR2749779	Blastocystis sp. subtype 2	944160	9	16	42.86%	5.05%	98.51%
ERR2749780	Blastocystis sp. subtype 2	944160	14	36	66.67%	9.02%	99.01%
ERR2749781	Blastocystis sp. subtype 2	944160	10	22	47.62%	6.96%	98.81%
ERR2749782	Blastocystis sp. subtype 2	944160	2	4	9.52%	7.22%	99.24%
ERR2749782	Saccharomyces cerevisiae S288C	559292	6	9	3.30%	5.46%	99.71%
ERR2749783	Saccharomyces cerevisiae S288C	559292	3	6	1.65%	3.73%	99.75%
ERR2749788	Saccharomyces cerevisiae S288C	559292	3	4	1.65%	2.52%	98.73%
ERR2749789	Blastocystis sp. subtype 2	944160	4	6	19.05%	4.03%	98.86%
ERR2749801	Blastocystis sp. subtype 2	944160	19	94	90.48%	17.05%	98.67%
ERR2749802	Blastocystis sp. subtype 2	944160	17	75	80.95%	14.84%	98.73%
ERR2749804	Blastocystis sp. subtype 2	944160	3	4	14.29%	3.21%	98.65%
ERR2749805	Blastocystis sp. subtype 2	944160	9	13	42.86%	4.59%	99.28%
ERR2749806	Blastocystis sp. subtype 2	944160	17	45	80.95%	9.61%	99.04%
ERR2749806	Saccharomyces cerevisiae S288C	559292	3	5	1.65%	7.75%	99.74%
ERR2749807	Blastocystis sp. subtype 2	944160	5	7	23.81%	3.54%	99.81%
ERR2749808	Blastocystis sp. subtype 2	944160	8	20	38.10%	8.51%	98.80%
ERR2749809	Blastocystis sp. subtype 2	944160	11	26	52.38%	8.49%	98.76%
ERR2749810	Blastocystis sp. ATCC 50177/Nand II	478820	19	105	95.00%	18.97%	99.34%
ERR2749816	Blastocystis sp. ATCC 50177/Nand II	478820	2	5	10.00%	3.54%	99.21%
ERR2749817	Blastocystis sp. ATCC 50177/Nand II	478820	9	22	45.00%	6.91%	99.56%
ERR2749817	Saccharomyces cerevisiae S288C	559292	2	4	1.10%	5.91%	99.67%
ERR2749818	Blastocystis sp. ATCC 50177/Nand II	478820	18	114	90.00%	21.92%	99.24%
ERR2749818	Entamoeba dispar SAW760	370354	4	7	6.67%	7.96%	100.00%
ERR2749846	Trichosporon inkin	82517	3	4	2.08%	3.15%	99.67%
ERR2749850	Penicillium roqueforti FM164	1365484	7	9	3.52%	5.64%	100.00%
ERR2749851	Penicillium roqueforti FM164	1365484	11	15	5.53%	4.02%	100.00%
ERR2749852	Penicillium roqueforti FM164	1365484	2	4	1.01%	4.75%	100.00%
ERR2749854	Candida parapsilosis	5480	3	4	1.74%	2.98%	100.00%
ERR2749916	Blastocystis sp. subtype 3	944168	4	11	19.05%	7.76%	99.01%
ERR2749917	Blastocystis sp. subtype 3	944168	21	170	100.00%	25.46%	99.47%
ERR2749918	Blastocystis sp. subtype 3	944168	18	78	85.71%	13.91%	99.45%
ERR2749928	Blastocystis sp. subtype 3	944168	4	8	19.05%	4.10%	99.48%
ERR2749929	Blastocystis sp. subtype 3	944168	3	5	14.29%	5.06%	99.73%
ERR2749977	Saccharomyces cerevisiae S288C	559292	3	4	1.65%	5.88%	99.67%
ERR2749999	Blastocystis sp. subtype 3	944168	21	216	100.00%	30.78%	99.25%
ERR2750001	Blastocystis sp. subtype 3	944168	9	16	42.86%	5.01%	99.56%
ERR2750002	Saccharomyces cerevisiae S288C	559292	12	18	6.59%	4.45%	98.99%
ERR2750006	Blastocystis sp. subtype 3	944168	17	54	80.95%	10.70%	99.37%
ERR2750007	Blastocystis sp. subtype 3	944168	10	35	47.62%	9.67%	99.20%
ERR2750008	Blastocystis sp. subtype 3	944168	3	4	14.29%	4.76%	99.63%
ERR2750012	Saccharomyces cerevisiae S288C	559292	5	7	2.75%	5.13%	99.44%
ERR2750030	Saccharomyces cerevisiae S288C	559292	7	11	3.85%	3.26%	99.75%
ERR2750032	Pichia fermentans	53655	5	7	3.40%	3.95%	99.06%
ERR2750067	Blastocystis sp. ATCC 50177/Nand II	478820	11	22	55.00%	6.46%	99.56%
ERR2750068	Blastocystis sp. ATCC 50177/Nand II	478820	7	19	35.00%	6.24%	99.17%
ERR2750070	Blastocystis sp. ATCC 50177/Nand II	478820	7	19	35.00%	7.84%	99.18%
ERR2750071	Blastocystis sp. ATCC 50177/Nand II	478820	5	7	25.00%	4.23%	98.65%
ERR2750075	Saccharomyces cerevisiae S288C	559292	8	13	4.40%	5.90%	99.69%
ERR2750076	Saccharomyces cerevisiae S288C	559292	22	31	12.09%	5.32%	99.74%
ERR2750083	Blastocystis sp. ATCC 50177/Nand II	478820	3	5	15.00%	12.81%	99.21%
ERR2750098	Saccharomyces cerevisiae S288C	559292	6	13	3.30%	10.88%	99.90%
ERR2750101	Saccharomyces cerevisiae S288C	559292	3	5	1.65%	6.31%	99.74%
ERR2750102	Blastocystis sp. ATCC 50177/Nand II	478820	16	52	80.00%	11.64%	98.55%
ERR2750105	Blastocystis sp. subtype 3	944168	15	51	71.43%	11.20%	99.59%
ERR2750107	Blastocystis sp. subtype 3	944168	3	4	14.29%	4.87%	98.65%
ERR2750108	Blastocystis sp. subtype 3	944168	3	4	14.29%	4.09%	100.00%
ERR2750109	Blastocystis sp. subtype 3	944168	14	30	66.67%	6.98%	99.36%
ERR2750110	Blastocystis sp. subtype 3	944168	9	20	42.86%	6.32%	99.52%
ERR2750111	Blastocystis sp. subtype 3	944168	10	22	47.62%	7.04%	99.56%
ERR2750113	Blastocystis sp. subtype 3	944168	17	73	80.95%	12.96%	99.41%
ERR2750118	Blastocystis sp. subtype 3	944168	14	59	66.67%	11.83%	99.22%
ERR2750131	Blastocystis sp. subtype 3	944168	11	23	52.38%	6.15%	99.36%
ERR2750132	Blastocystis sp. subtype 3	944168	19	122	90.48%	19.67%	99.40%
ERR2750135	Blastocystis sp. subtype 3	944168	19	142	90.48%	22.30%	99.17%
ERR2750137	Blastocystis sp. subtype 3	944168	12	34	57.14%	8.43%	99.45%
ERR2750139	Blastocystis sp. subtype 3	944168	21	154	100.00%	23.91%	99.32%
ERR2750179	Candida albicans SC5314	237561	19	40	11.38%	5.76%	99.75%
ERR2750180	Candida albicans SC5314	237561	75	152	44.91%	7.15%	99.66%
ERR2750181	Candida albicans SC5314	237561	46	88	27.54%	7.39%	99.79%
ERR2750182	Candida albicans SC5314	237561	8	14	4.79%	5.18%	99.71%
ERR2750183	Candida albicans SC5314	237561	8	15	4.79%	4.51%	100.00%
ERR2750188	Candida albicans SC5314	237561	2	4	1.20%	5.71%	100.00%
ERR2750189	Cyberlindnera jadinii NRRL Y-1542	983966	3	4	1.74%	3.97%	100.00%
ERR2750195	Blastocystis sp. subtype 3	944168	15	67	71.43%	13.12%	99.25%
ERR2750196	Blastocystis sp. subtype 3	944168	20	146	95.24%	22.39%	99.30%
ERR2750197	Blastocystis sp. subtype 3	944168	19	138	90.48%	21.38%	99.28%
ERR2750198	Blastocystis sp. subtype 3	944168	11	28	52.38%	7.76%	99.40%
ERR2750200	[Candida] glabrata	5478	8	14	5.00%	6.05%	100.00%
ERR2750259	Blastocystis sp. ATCC 50177/Nand II	478820	14	47	70.00%	10.13%	99.01%
ERR2750279	Blastocystis sp. subtype 3	944168	10	30	47.62%	8.48%	99.57%
ERR2750309	Saccharomyces cerevisiae S288C	559292	4	6	2.20%	11.48%	100.00%
ERR2750311	Saccharomyces cerevisiae S288C	559292	2	4	1.10%	8.49%	99.28%
ERR2750326	Blastocystis sp. subtype 3	944168	20	259	95.24%	33.81%	99.16%
ERR2750327	Blastocystis sp. subtype 3	944168	18	95	85.71%	16.41%	99.37%
ERR2750328	Blastocystis sp. subtype 3	944168	21	349	100.00%	42.49%	99.29%
ERR2750329	Blastocystis sp. subtype 3	944168	17	100	80.95%	18.64%	99.40%
ERR2750330	Blastocystis sp. subtype 3	944168	10	17	47.62%	5.50%	99.68%
ERR2750331	Blastocystis sp. subtype 3	944168	15	148	71.43%	24.00%	99.44%
ERR2750332	Blastocystis sp. subtype 3	944168	21	267	100.00%	36.08%	99.40%
ERR2750333	Blastocystis sp. subtype 3	944168	20	316	95.24%	39.90%	99.19%
ERR2750333	Entamoeba dispar SAW760	370354	3	5	5.00%	5.77%	99.74%
ERR2750334	Blastocystis sp. subtype 3	944168	17	39	80.95%	7.62%	99.49%
ERR2750335	Blastocystis sp. subtype 3	944168	11	30	52.38%	8.15%	99.81%
ERR2750336	Blastocystis sp. subtype 3	944168	6	9	28.57%	5.21%	98.88%
ERR2750336	Saccharomyces cerevisiae S288C	559292	2	4	1.10%	7.24%	99.66%
ERR2750338	Blastocystis sp. subtype 3	944168	15	73	71.43%	13.94%	99.45%
ERR2750345	Blastocystis sp. subtype 3	944168	19	119	90.48%	20.25%	99.36%
ERR2750346	Blastocystis sp. subtype 3	944168	16	90	76.19%	17.52%	99.30%
ERR2750348	Blastocystis sp. subtype 3	944168	16	51	76.19%	9.42%	99.25%
ERR2750349	Blastocystis sp. subtype 3	944168	11	33	52.38%	7.98%	99.36%
ERR2750350	Blastocystis sp. ATCC 50177/Nand II	478820	20	129	100.00%	23.40%	99.20%
ERR2750350	Saccharomyces cerevisiae S288C	559292	3	5	1.65%	2.13%	99.04%
ERR2750352	Blastocystis sp. ATCC 50177/Nand II	478820	16	58	80.00%	12.59%	98.83%
ERR2750352	Blastocystis sp. subtype 3	944168	13	55	61.90%	12.48%	99.39%
ERR2750360	Cyberlindnera jadinii NRRL Y-1542	983966	5	9	2.91%	3.85%	99.85%
ERR2750367	Saccharomyces cerevisiae S288C	559292	26	46	14.29%	6.72%	99.67%
ERR2750368	Saccharomyces cerevisiae S288C	559292	2	4	1.10%	3.24%	99.66%
ERR2750369	Saccharomyces cerevisiae S288C	559292	2	4	1.10%	3.42%	100.00%
ERR2750373	Saccharomyces cerevisiae S288C	559292	9	16	4.95%	5.08%	99.58%
ERR2750378	Saccharomyces cerevisiae S288C	559292	21	37	11.54%	5.43%	99.93%
ERR2750379	Saccharomyces cerevisiae S288C	559292	4	6	2.20%	4.66%	99.53%
ERR2750380	Saccharomyces cerevisiae S288C	559292	2	4	1.10%	7.19%	99.27%
ERR2750381	Penicillium roqueforti FM164	1365484	5	9	2.51%	6.94%	100.00%
ERR2750381	Debaryomyces hansenii CBS767	284592	4	6	2.19%	3.54%	99.77%
ERR2750383	Saccharomyces cerevisiae S288C	559292	7	10	3.85%	4.30%	99.72%
ERR2750387	Saccharomyces cerevisiae S288C	559292	3	5	1.65%	7.80%	99.43%
ERR2750390	Blastocystis sp. ATCC 50177/Nand II	478820	14	45	70.00%	10.86%	99.10%
ERR2750390	Saccharomyces cerevisiae S288C	559292	6	8	3.30%	5.99%	99.82%
ERR2750391	Blastocystis sp. ATCC 50177/Nand II	478820	9	21	45.00%	7.90%	99.45%
ERR2750392	Blastocystis sp. ATCC 50177/Nand II	478820	9	23	45.00%	6.41%	98.98%
ERR2750393	Blastocystis sp. ATCC 50177/Nand II	478820	14	67	70.00%	15.21%	98.76%
ERR2750393	Saccharomyces cerevisiae S288C	559292	3	5	1.65%	5.51%	98.96%
ERR2750394	Blastocystis sp. ATCC 50177/Nand II	478820	10	18	50.00%	5.42%	99.01%
ERR2750397	Blastocystis sp. ATCC 50177/Nand II	478820	9	32	45.00%	9.81%	98.95%
ERR2750398	Blastocystis sp. ATCC 50177/Nand II	478820	13	34	65.00%	8.41%	99.20%
ERR2750399	Blastocystis sp. ATCC 50177/Nand II	478820	16	79	80.00%	16.26%	99.06%
ERR2750399	Saccharomyces cerevisiae S288C	559292	2	4	1.10%	4.77%	99.34%
ERR2750420	Blastocystis sp. ATCC 50177/Nand II	478820	3	9	15.00%	5.38%	98.16%
ERR2750421	Blastocystis sp. ATCC 50177/Nand II	478820	13	52	65.00%	12.28%	98.81%
ERR2750422	Malassezia restricta	76775	3	8	2.00%	3.88%	99.83%
ERR2750424	Blastocystis sp. ATCC 50177/Nand II	478820	16	68	80.00%	14.63%	98.88%
ERR2750425	Blastocystis sp. ATCC 50177/Nand II	478820	8	19	40.00%	6.89%	98.63%
ERR2750426	Blastocystis sp. ATCC 50177/Nand II	478820	12	31	60.00%	8.65%	99.24%
ERR2750427	Blastocystis sp. ATCC 50177/Nand II	478820	7	25	35.00%	11.34%	99.48%
ERR2750429	Blastocystis sp. subtype 3	944168	5	12	23.81%	6.24%	99.42%
ERR2750430	Blastocystis sp. ATCC 50177/Nand II	478820	6	13	30.00%	5.66%	98.97%
ERR2750431	Blastocystis sp. ATCC 50177/Nand II	478820	7	15	35.00%	7.45%	99.43%
ERR2750432	Blastocystis sp. subtype 3	944168	8	18	38.10%	6.23%	99.25%
ERR2750434	Blastocystis sp. ATCC 50177/Nand II	478820	8	12	40.00%	4.21%	98.62%
ERR2750434	Blastocystis sp. subtype 3	944168	5	12	23.81%	5.93%	99.26%
ERR2750435	Blastocystis sp. subtype 3	944168	12	19	57.14%	5.04%	99.22%
ERR2750436	Blastocystis sp. subtype 3	944168	2	5	9.52%	9.12%	98.89%
ERR2750437	Blastocystis sp. subtype 3	944168	4	7	19.05%	4.94%	99.62%
ERR2750438	Blastocystis sp. subtype 3	944168	4	6	19.05%	4.34%	99.31%
ERR2750441	Saccharomyces cerevisiae S288C	559292	4	7	2.20%	7.80%	99.23%
ERR2750444	Blastocystis sp. ATCC 50177/Nand II	478820	2	4	10.00%	6.79%	98.68%
ERR2750445	Blastocystis sp. subtype 3	944168	6	9	28.57%	4.55%	99.85%
ERR2750446	Blastocystis sp. ATCC 50177/Nand II	478820	9	24	45.00%	8.11%	98.90%
ERR2750455	Blastocystis sp. subtype 3	944168	6	6	28.57%	3.34%	99.77%
ERR2750456	Blastocystis sp. subtype 3	944168	9	22	42.86%	7.55%	99.69%
ERR2750457	Blastocystis sp. subtype 3	944168	9	22	42.86%	6.90%	99.49%
ERR2750458	Blastocystis sp. subtype 3	944168	8	21	38.10%	7.17%	99.67%
ERR2750459	Blastocystis sp. ATCC 50177/Nand II	478820	12	55	60.00%	13.46%	98.89%
ERR2750460	Blastocystis sp. ATCC 50177/Nand II	478820	10	16	50.00%	5.71%	98.91%
ERR2750462	Blastocystis sp. subtype 3	944168	7	9	33.33%	3.38%	99.40%
ERR2750463	Blastocystis sp. ATCC 50177/Nand II	478820	6	8	30.00%	4.20%	98.54%
ERR2750464	Blastocystis sp. subtype 3	944168	3	6	14.29%	7.52%	99.76%
ERR2750465	Blastocystis sp. subtype 3	944168	14	36	66.67%	8.29%	99.08%
ERR2750465	Entamoeba dispar SAW760	370354	8	12	13.33%	8.10%	99.64%
ERR2750465	Saccharomyces cerevisiae S288C	559292	10	16	5.49%	3.67%	99.50%
ERR2750466	Blastocystis sp. subtype 3	944168	8	13	38.10%	5.20%	99.29%
ERR2750466	Entamoeba dispar SAW760	370354	4	6	6.67%	6.48%	100.00%
ERR2750467	Blastocystis sp. subtype 3	944168	13	38	61.90%	8.79%	99.41%
ERR2750468	Blastocystis sp. subtype 3	944168	14	61	66.67%	12.71%	99.16%
ERR2750468	Entamoeba dispar SAW760	370354	15	38	25.00%	13.66%	99.89%
ERR2750468	Saccharomyces cerevisiae S288C	559292	10	17	5.49%	5.38%	99.84%
ERR2750469	Blastocystis sp. subtype 3	944168	13	36	61.90%	8.52%	99.24%
ERR2750469	Saccharomyces cerevisiae S288C	559292	17	33	9.34%	6.29%	99.71%
ERR2750469	Entamoeba dispar SAW760	370354	3	5	5.00%	8.01%	100.00%
ERR2750470	Blastocystis sp. subtype 3	944168	11	35	52.38%	9.15%	99.23%
ERR2750470	Entamoeba dispar SAW760	370354	4	7	6.67%	7.34%	100.00%
ERR2750470	Saccharomyces cerevisiae S288C	559292	3	5	1.65%	10.83%	99.74%
ERR2750471	Blastocystis sp. subtype 3	944168	3	5	14.29%	4.78%	99.71%
ERR2750472	Blastocystis sp. subtype 3	944168	7	27	33.33%	9.48%	99.06%
ERR2750472	Entamoeba dispar SAW760	370354	12	19	20.00%	7.69%	99.93%
ERR2750472	Saccharomyces cerevisiae S288C	559292	7	10	3.85%	4.04%	99.86%
ERR2750475	Candida albicans SC5314	237561	3	4	1.80%	2.82%	99.67%
ERR2750476	Candida albicans SC5314	237561	6	11	3.59%	6.02%	99.75%
ERR2750477	Blastocystis sp. subtype 3	944168	3	7	14.29%	4.99%	99.23%
ERR2750487	Candida albicans SC5314	237561	3	4	1.80%	5.18%	99.00%
ERR2750490	Blastocystis sp. subtype 3	944168	14	54	66.67%	13.01%	99.76%
ERR2750493	Blastocystis sp. subtype 3	944168	11	27	52.38%	7.35%	99.63%
ERR2750493	Saccharomyces cerevisiae S288C	559292	2	4	1.10%	5.81%	99.67%
ERR2750494	Blastocystis sp. subtype 3	944168	14	48	66.67%	10.36%	99.04%
ERR2750495	Blastocystis sp. subtype 3	944168	3	5	14.29%	3.83%	99.46%
ERR2750496	Blastocystis sp. subtype 3	944168	7	16	33.33%	6.00%	99.27%
ERR2750497	Blastocystis sp. subtype 3	944168	17	89	80.95%	16.39%	99.42%
ERR2750498	Blastocystis sp. subtype 3	944168	18	102	85.71%	17.93%	99.20%
ERR2750504	Saccharomyces cerevisiae S288C	559292	7	11	3.85%	3.08%	99.88%
ERR2750505	Saccharomyces cerevisiae S288C	559292	3	4	1.65%	4.70%	99.29%
ERR2750507	Saccharomyces cerevisiae S288C	559292	7	13	3.85%	6.24%	99.69%
ERR2750527	Saccharomyces cerevisiae S288C	559292	2	4	1.10%	8.15%	99.01%
ERR2750529	Saccharomyces cerevisiae S288C	559292	10	19	5.49%	5.16%	99.86%
ERR2750539	Saccharomyces cerevisiae S288C	559292	2	4	1.10%	17.47%	100.00%
ERR2750551	Saccharomyces cerevisiae S288C	559292	6	9	3.30%	4.07%	99.69%
ERR2750552	Saccharomyces cerevisiae S288C	559292	3	6	1.65%	2.55%	99.77%
ERR2750557	Saccharomyces cerevisiae S288C	559292	7	10	3.85%	8.17%	99.86%
ERR2750558	Saccharomyces cerevisiae S288C	559292	11	17	6.04%	7.17%	99.67%
ERR2750569	Blastocystis sp. subtype 3	944168	19	130	90.48%	19.58%	99.44%
ERR2750570	Blastocystis sp. subtype 3	944168	10	19	47.62%	6.69%	99.56%
ERR2750571	Blastocystis sp. subtype 3	944168	12	43	57.14%	10.68%	99.49%
ERR2750572	Blastocystis sp. subtype 3	944168	4	12	19.05%	6.52%	99.55%
ERR2750574	Blastocystis sp. subtype 3	944168	3	6	14.29%	4.03%	98.17%
ERR2750575	Blastocystis sp. subtype 3	944168	3	10	14.29%	6.62%	99.31%
ERR2750578	Blastocystis sp. subtype 3	944168	8	14	38.10%	4.94%	99.60%
ERR2750579	Blastocystis sp. subtype 3	944168	14	45	66.67%	8.90%	99.36%
ERR2750580	Blastocystis sp. subtype 3	944168	11	42	52.38%	10.77%	99.44%
ERR2750593	Blastocystis sp. ATCC 50177/Nand II	478820	17	122	85.00%	23.56%	99.09%
ERR2750594	Blastocystis sp. ATCC 50177/Nand II	478820	18	143	90.00%	24.96%	98.97%
ERR2750595	Blastocystis sp. ATCC 50177/Nand II	478820	20	106	100.00%	19.04%	98.95%
ERR2750596	Blastocystis sp. ATCC 50177/Nand II	478820	9	14	45.00%	4.20%	98.58%
ERR2750597	Blastocystis sp. ATCC 50177/Nand II	478820	4	7	20.00%	5.83%	99.61%
ERR2750598	Blastocystis sp. ATCC 50177/Nand II	478820	3	6	15.00%	4.51%	99.56%
ERR2750599	Blastocystis sp. ATCC 50177/Nand II	478820	4	5	20.00%	3.82%	99.47%
ERR2750605	Blastocystis sp. ATCC 50177/Nand II	478820	4	6	20.00%	3.78%	97.66%
ERR2750608	Blastocystis sp. subtype 3	944168	8	28	38.10%	9.47%	99.70%
ERR2750609	Blastocystis sp. ATCC 50177/Nand II	478820	4	5	20.00%	6.65%	98.92%
ERR2750609	Blastocystis sp. subtype 3	944168	3	5	14.29%	3.63%	99.73%
ERR2750613	Blastocystis sp. ATCC 50177/Nand II	478820	2	4	10.00%	5.68%	98.66%
ERR2750619	Blastocystis sp. subtype 3	944168	8	29	38.10%	9.87%	99.50%
ERR2750620	Blastocystis sp. subtype 3	944168	13	70	61.90%	14.32%	99.48%
ERR2750621	Blastocystis sp. subtype 3	944168	14	65	66.67%	14.57%	99.21%
ERR2750623	Blastocystis sp. subtype 3	944168	2	4	9.52%	4.88%	100.00%
ERR2750632	Blastocystis sp. subtype 3	944168	5	7	23.81%	2.97%	99.58%
ERR2750651	Saccharomyces cerevisiae S288C	559292	6	10	3.30%	3.87%	99.58%
ERR2750654	Saccharomyces cerevisiae S288C	559292	6	9	3.30%	4.39%	98.93%
ERR2750655	Saccharomyces cerevisiae S288C	559292	5	9	2.75%	3.95%	99.53%
ERR2750672	Malassezia restricta	76775	3	5	2.00%	4.24%	98.94%
ERR2750693	Blastocystis sp. subtype 3	944168	18	80	85.71%	13.69%	99.32%
ERR2750694	Blastocystis sp. subtype 3	944168	11	47	52.38%	11.47%	99.23%
ERR2750695	Blastocystis sp. subtype 3	944168	12	41	57.14%	10.67%	99.40%
ERR2750704	Blastocystis sp. subtype 3	944168	3	6	14.29%	5.40%	98.85%
ERR2750793	Blastocystis sp. subtype 3	944168	3	5	14.29%	6.02%	98.56%
ERR2750818	Entamoeba dispar SAW760	370354	8	14	13.33%	8.90%	99.90%
ERR2750819	Blastocystis sp. subtype 2	944160	4	6	19.05%	5.22%	98.81%
ERR2750820	Saccharomyces cerevisiae S288C	559292	5	8	2.75%	5.73%	99.49%
ERR2757374	Cyberlindnera jadinii NRRL Y-1542	983966	4	6	2.33%	3.87%	99.78%
ERR2757385	Blastocystis sp. subtype 3	944168	13	40	61.90%	9.14%	99.52%
ERR2757386	Blastocystis sp. subtype 3	944168	13	37	61.90%	8.39%	99.44%
ERR2757387	Blastocystis sp. subtype 3	944168	16	49	76.19%	9.81%	99.35%
ERR2757388	Blastocystis sp. subtype 3	944168	19	137	90.48%	22.27%	99.37%
ERR2757389	Blastocystis sp. subtype 2	944160	8	25	38.10%	9.20%	99.19%
ERR2757390	Blastocystis sp. subtype 2	944160	14	29	66.67%	7.14%	99.03%
ERR2757391	Blastocystis sp. subtype 2	944160	14	55	66.67%	13.83%	98.94%
ERR2757405	Blastocystis sp. ATCC 50177/Nand II	478820	14	79	70.00%	17.11%	99.15%
ERR2757406	Blastocystis sp. ATCC 50177/Nand II	478820	19	128	95.00%	23.39%	99.08%
ERR2757407	Blastocystis sp. ATCC 50177/Nand II	478820	12	33	60.00%	8.71%	99.35%
ERR2757409	Blastocystis sp. subtype 3	944168	12	41	57.14%	10.55%	99.22%
ERR2757410	Blastocystis sp. subtype 3	944168	21	230	100.00%	32.03%	99.28%
ERR2757411	Blastocystis sp. subtype 3	944168	21	194	100.00%	28.95%	99.44%
ERR2757412	Blastocystis sp. ATCC 50177/Nand II	478820	7	12	35.00%	5.13%	98.70%
ERR2757413	Blastocystis sp. ATCC 50177/Nand II	478820	18	142	90.00%	25.13%	99.18%
ERR2757414	Blastocystis sp. subtype 3	944168	7	21	33.33%	7.49%	99.80%
ERR2757415	Blastocystis sp. subtype 3	944168	12	45	57.14%	11.77%	99.39%
ERR2757423	Blastocystis sp. subtype 3	944168	9	16	42.86%	4.65%	99.21%
