## Supplementary material for "Accurate and sensitive detection of microbial eukaryotes from whole metagenome shotgun sequencing": Table S5

Sample ID	Name	TaxID	Observed_markers	Read_counts	Percent_observed_markers	Total_marker_coverage	Percent_identity
G69146	Meyerozyma sp. JA9	2028340	7	11	4.05%	3.21%	99.79%
G69146	Saccharomyces cerevisiae S288C	559292	6	13	3.30%	5.31%	99.57%
G69146	Meyerozyma	766728	2	4	1.53%	3.90%	99.64%
G69146	Malassezia restricta	76775	2	5	1.33%	2.88%	99.75%
G69149	Malassezia restricta	76775	2	4	1.33%	5.10%	99.65%
G69150	Saccharomyces cerevisiae S288C	559292	13	22	7.14%	4.96%	98.88%
G69157	Candida parapsilosis	5480	2	8	1.16%	12.63%	100.00%
G69161	Candida parapsilosis	5480	116	519	67.44%	16.01%	99.86%
G69161	Lodderomyces elongisporus NRRL YB-4239	379508	2	4	1.20%	17.81%	99.63%
G69162	Candida parapsilosis	5480	94	380	54.65%	13.78%	99.86%
G69165	Saccharomyces cerevisiae S288C	559292	4	8	2.20%	6.89%	100.00%
G69166	Blastocystis sp. ATCC 50177/Nand II	478820	12	44	60.00%	13.00%	98.58%
G69185	Saccharomyces cerevisiae S288C	559292	2	4	1.10%	9.00%	99.32%
G69194	Saccharomyces cerevisiae S288C	559292	7	16	3.85%	6.74%	99.34%
G69202	Candida parapsilosis	5480	99	377	57.56%	11.09%	99.63%
G69202	Yarrowia lipolytica CLIB122	284591	5	10	2.67%	5.47%	99.87%
G69208	[Candida] intermedia	45354	9	22	5.14%	6.32%	98.61%
G69209	Candida albicans SC5314	237561	3	5	1.80%	7.60%	99.36%
G69216	Malassezia restricta	76775	2	5	1.33%	9.58%	100.00%
G69217	Candida parapsilosis	5480	31	79	18.02%	7.46%	99.78%
G69219	Saccharomyces cerevisiae S288C	559292	5	10	2.75%	5.37%	99.69%
G69223	Wickerhamiella pararugosa	49331	52	206	41.94%	12.39%	99.68%
G69228	Saccharomyces cerevisiae S288C	559292	14	26	7.69%	6.11%	99.64%
G69230	Saccharomyces cerevisiae S288C	559292	2	4	1.10%	4.29%	100.00%
G69238	Candida albicans SC5314	237561	3	5	1.80%	5.89%	98.68%
G69238	Saccharomyces cerevisiae S288C	559292	2	4	1.10%	6.31%	100.00%
G69274	Wickerhamomyces anomalus NRRL Y-366-8	683960	6	10	3.43%	4.84%	98.34%
G69287	Malassezia restricta	76775	4	17	2.67%	8.37%	99.60%
G69291	Clavispora lusitaniae ATCC 42720	306902	5	8	2.89%	3.56%	100.00%
G69295	Hanseniaspora uvarum	29833	13	33	11.30%	5.00%	99.76%
G69295	Candida parapsilosis	5480	9	19	5.23%	5.07%	99.79%
G78490	Saccharomyces cerevisiae S288C	559292	2	6	1.10%	14.79%	98.85%
G78494	Blastocystis sp. subtype 4	944170	8	44	80.00%	18.63%	99.15%
G78500	Saccharomyces cerevisiae S288C	559292	7	13	3.85%	4.60%	99.47%
G78500	Kazachstania unispora	27294	2	4	1.23%	5.05%	100.00%
G78502	Saccharomyces cerevisiae S288C	559292	7	13	3.85%	4.64%	99.36%
G78518	[Candida] inconspicua	52247	17	43	10.56%	5.58%	99.06%
G78518	Clavispora lusitaniae ATCC 42720	306902	11	23	6.36%	4.64%	99.12%
G78518	Saccharomyces cerevisiae S288C	559292	5	10	2.75%	7.46%	99.18%
G78520	Blastocystis sp. subtype 2	944160	19	84	90.48%	17.72%	98.65%
G78521	Blastocystis sp. ATCC 50177/Nand II	478820	2	4	10.00%	7.15%	97.36%
G78521	Saccharomyces cerevisiae S288C	559292	4	7	2.20%	7.67%	99.67%
G78527	Blastocystis sp. subtype 2	944160	20	241	95.24%	37.85%	98.59%
G78541	Candida parapsilosis	5480	136	792	79.07%	21.49%	99.73%
G78541	Saccharomyces cerevisiae S288C	559292	3	5	1.65%	3.10%	100.00%
G78542	Malassezia globosa CBS 7966	425265	10	21	6.37%	5.63%	98.66%
G78545	Candida parapsilosis	5480	109	465	63.37%	13.25%	99.75%
G78546	Candida parapsilosis	5480	6	14	3.49%	4.03%	99.78%
G78559	Candida parapsilosis	5480	12	22	6.98%	4.60%	99.93%
G78562	Candida parapsilosis	5480	62	226	36.05%	9.97%	99.73%
G78562	Clavispora lusitaniae ATCC 42720	306902	20	46	11.56%	6.35%	99.07%
G78570	Candida albicans SC5314	237561	12	36	7.19%	10.83%	99.42%
G78578	Saccharomyces cerevisiae S288C	559292	5	10	2.75%	6.18%	99.84%
G78599	Blastocystis sp. subtype 2	944160	20	92	95.24%	18.29%	98.79%
G78605	Saccharomyces cerevisiae S288C	559292	30	60	16.48%	6.47%	99.50%
G78608	Clavispora lusitaniae ATCC 42720	306902	161	2853	93.06%	45.83%	99.13%
G78631	Blastocystis sp. subtype 3	944168	10	23	47.62%	6.93%	99.50%
G78637	Candida albicans SC5314	237561	3	6	1.80%	5.04%	100.00%
G78650	Malassezia restricta	76775	2	7	1.33%	8.12%	98.82%
G78656	Malassezia restricta	76775	2	10	1.33%	13.48%	98.60%
G78696	Candida parapsilosis	5480	109	437	63.37%	11.85%	99.68%
G78707	Candida parapsilosis	5480	52	128	30.23%	7.02%	99.72%
G78708	Saccharomyces cerevisiae S288C	559292	7	13	3.85%	7.03%	99.79%
G78719	Blastocystis sp. subtype 2	944160	18	83	85.71%	17.68%	98.92%
G78720	Blastocystis sp. subtype 2	944160	12	50	57.14%	14.86%	98.71%
G78737	Cyberlindnera jadinii NRRL Y-1542	983966	2	4	1.16%	6.21%	98.30%
G78738	Candida albicans SC5314	237561	5	11	2.99%	5.91%	99.75%
G78758	Candida parapsilosis	5480	2	4	1.16%	5.01%	100.00%
G78780	Candida parapsilosis	5480	61	170	35.47%	8.13%	99.55%
G78782	Malassezia restricta	76775	2	4	1.33%	5.08%	98.65%
G78817	Malassezia globosa CBS 7966	425265	10	29	6.37%	4.71%	98.69%
G78818	Malassezia restricta	76775	2	4	1.33%	2.81%	99.38%
G78845	Candida parapsilosis	5480	162	2073	94.19%	35.28%	99.35%
G78849	Candida parapsilosis	5480	172	18055	100.00%	92.36%	99.05%
G78852	Candida albicans SC5314	237561	140	1048	83.83%	27.33%	99.44%
G78852	Meyerozyma	766728	109	725	83.21%	25.00%	99.76%
G78852	Meyerozyma caribbica MG20W	1091232	24	210	53.33%	17.02%	99.73%
G78853	Malassezia restricta	76775	2	4	1.33%	6.89%	99.73%
G78853	Candida parapsilosis	5480	2	4	1.16%	11.11%	100.00%
G78870	Saccharomyces cerevisiae S288C	559292	4	6	2.20%	8.14%	99.80%
G78897	Candida parapsilosis	5480	54	132	31.40%	8.33%	99.80%
G78900	Candida parapsilosis	5480	102	475	59.30%	15.49%	99.79%
G78906	Penicillium nordicum	229535	2	5	2.47%	3.22%	97.20%
G78909	Candida parapsilosis	5480	9	15	5.23%	4.27%	99.53%
G78909	Penicillium nordicum	229535	2	4	2.47%	2.27%	96.83%
G80150	[Candida] inconspicua	52247	82	346	50.93%	14.62%	99.19%
G80158	Candida parapsilosis	5480	156	1375	90.70%	29.30%	99.69%
G80158	Candida albicans SC5314	237561	69	249	41.32%	12.17%	99.44%
G80267	Candida albicans SC5314	237561	3	4	1.80%	5.78%	100.00%
G80275	Cyberlindnera jadinii NRRL Y-1542	983966	4	7	2.33%	3.87%	98.48%
G80283	Kazachstania unispora	27294	3	6	1.84%	14.16%	100.00%
G80286	Blastocystis sp. subtype 3	944168	20	298	95.24%	40.74%	99.34%
G80286	Saccharomyces cerevisiae S288C	559292	2	4	1.10%	8.02%	100.00%
G80292	Candida parapsilosis	5480	60	286	34.88%	13.08%	99.60%
G80292	Clavispora lusitaniae ATCC 42720	306902	8	23	4.62%	6.89%	98.79%
G80292	Malassezia restricta	76775	4	15	2.67%	4.83%	97.68%
G80292	Wickerhamiella pararugosa	49331	3	10	2.42%	6.89%	99.84%
G80295	Saccharomyces cerevisiae S288C	559292	2	4	1.10%	8.85%	99.59%
G80297	Saccharomyces cerevisiae S288C	559292	3	6	1.65%	9.06%	100.00%
G80298	Saccharomyces cerevisiae S288C	559292	2	4	1.10%	3.54%	99.39%
G80300	Saccharomyces cerevisiae S288C	559292	2	4	1.10%	4.96%	99.26%
G80307	Saccharomyces cerevisiae S288C	559292	2	4	1.10%	3.63%	100.00%
G80314	Saccharomyces cerevisiae S288C	559292	9	17	4.95%	5.29%	99.68%
G80327	Meyerozyma sp. JA9	2028340	4	8	2.31%	2.69%	99.44%
G80329	Candida parapsilosis	5480	27	78	15.70%	8.04%	99.64%
G80329	Rhodotorula	5533	3	5	3.53%	3.76%	100.00%
G80329	Chaetomium globosum CBS 148.51	306901	3	5	1.69%	4.14%	99.79%
G80338	Blastocystis sp. subtype 2	944160	14	41	66.67%	12.11%	98.54%
G80345	Candida parapsilosis	5480	2	4	1.16%	5.76%	99.65%
G80357	Blastocystis sp. subtype 2	944160	21	475	100.00%	50.14%	98.44%
G80357	Cryptosporidium meleagridis	93969	6	13	17.14%	6.06%	100.00%
G80393	Blastocystis sp. subtype 2	944160	17	79	80.95%	19.93%	98.54%
G80401	Malassezia restricta	76775	3	6	2.00%	4.78%	99.60%
G80405	Blastocystis sp. subtype 2	944160	21	317	100.00%	44.09%	98.65%
G80409	Blastocystis hominis	12968	4	6	30.77%	6.70%	97.54%
G80410	Blastocystis sp. subtype 2	944160	18	69	85.71%	14.00%	98.74%
G80412	Blastocystis sp. subtype 2	944160	21	178	100.00%	27.99%	98.44%
G80424	Saccharomyces cerevisiae S288C	559292	2	4	1.10%	3.15%	100.00%
G80425	Blastocystis sp. subtype 2	944160	17	89	80.95%	18.63%	98.77%
G80428	Nakazawaea holstii	36025	111	550	66.47%	16.42%	99.48%
G80428	Candida parapsilosis	5480	60	249	34.88%	12.74%	99.63%
G80462	Saccharomyces cerevisiae S288C	559292	41	84	22.53%	5.64%	99.48%
G80470	Candida parapsilosis	5480	26	57	15.12%	5.91%	99.68%
G80470	Clavispora lusitaniae ATCC 42720	306902	3	6	1.73%	2.31%	98.81%
G80494	Candida parapsilosis	5480	97	325	56.40%	11.46%	99.81%
G80494	Wickerhamiella pararugosa	49331	15	34	12.10%	4.97%	99.58%
G80502	Clavispora lusitaniae ATCC 42720	306902	7	13	4.05%	4.72%	98.69%
G80549	Clavispora lusitaniae ATCC 42720	306902	35	75	20.23%	5.60%	99.00%
G80557	Candida parapsilosis	5480	32	73	18.60%	6.25%	99.89%
G80560	Mycosphaerella populi pn0402	1367537	2	4	1.00%	7.77%	98.69%
G80561	Malassezia restricta	76775	5	12	3.33%	5.17%	98.94%
G80564	Pichia membranifaciens NRRL Y-2026	763406	55	196	33.13%	9.84%	99.48%
G80589	Candida parapsilosis	5480	80	257	46.51%	11.04%	99.67%
G80624	Candida parapsilosis	5480	60	203	34.88%	9.88%	99.59%
G86980	Meyerozyma sp. JA9	2028340	12	34	6.94%	6.00%	99.76%
G86980	Saccharomyces cerevisiae S288C	559292	11	20	6.04%	4.30%	99.39%
